# Plant trait heterosis is quantitatively associated with expression heterosis of the plastid ribosomal proteins

**DOI:** 10.1101/2021.02.16.431485

**Authors:** Devon Birdseye, Laura A. de Boer, Hua Bai, Peng Zhou, Zhouxin Shen, Eric A. Schmelz, Nathan M. Springer, Steven P. Briggs

## Abstract

The use of hybrids is widespread in agriculture, yet the molecular basis for hybrid vigor (heterosis) remains obscure. To identify molecular components that may contribute to the known higher photosynthetic capacity of maize hybrids, we analyzed proteomic and transcriptomic data from seedling leaf tissues of the hybrid, B73×Mo17, and its inbred parents. Subunits of complexes required for protein synthesis in the chloroplast and for the light reactions of photosynthesis were expressed above mid-parent and high-parent levels, respectively. Nuclear and plastid-encoded subunits were expressed similarly and in a dominant pattern with B73 as the high-parent for most proteins. The reciprocal hybrid displayed the same pattern with B73 still the dominant parent. Protein expression patterns were mostly the same in the adult leaf blade. To rank the relevance of expression differences to trait heterosis, we compared seedling leaf protein levels to adult plant heights of 15 hybrids. Expression heterosis (hybrid/mid-parent expression levels) was most positively correlated with plant height heterosis (hybrid/mid-parent plant height) for the plastid-encoded and nuclear-encoded chloroplast ribosomal proteins; the cytosolic ribosomal proteins were slightly less correlated. Ethylene biosynthetic enzymes were expressed below mid-parent levels in the hybrids, and the ethylene biosynthesis mutant, *acs2/acs6*, largely phenocopied the hybrid proteome, indicating that a reduction in ethylene biosynthesis may mediate the differences between inbreds and their hybrids. Levels of jasmonic acid biosynthetic enzymes were reduced in both *acs2/acs6* and the hybrid, and expression heterosis levels of these proteins were the most negatively correlated with plant height heterosis.

**Significance Statement:** Heterosis (hybrid vigor) boosts the productivity and resilience of crops and livestock above the levels of both parents, yet its underlying mechanisms remain unknown. We analyzed expression patterns of proteins in maize hybrids and their inbred parents. Differences in several molecular machines and biochemical pathways were found and quantitatively assessed using a panel of 15 hybrids. Seedling leaf chloroplast ribosomal proteins were able to quantitatively infer levels of adult plant heterosis. Expression levels of biosynthetic enzymes for the stress hormone, ethylene, were reduced in hybrids as was previously reported for the dicot Arabidopsis. Mutation of these genes in a maize inbred caused the proteome to resemble a hybrid. Repression of ethylene biosynthesis may be a conserved component of heterosis physiology.
