## Supplementary material for "Plant trait heterosis is quantitatively associated with expression heterosis of the plastid ribosomal proteins": Dataset S3

### Sheet: SupplementalTable3
Experiment	Hybrid	HybridHeight	MomHeight	DadHeight	MPheight	Hyb.MP	HPheight	Hyb.HP
RIL	B73xMo17	263.176	226.056	209.556	217.806	1.20831	226.056	1.16421
RIL	M0014xB73	233	196	226.056	211.028	1.10412	226.056	1.03072
RIL	M0014xMo17	249	196	209.556	202.778	1.22795	209.556	1.18823
RIL	M0016xB73	257	196	226.056	211.028	1.21785	226.056	1.13689
RIL	M0016xMo17	230	196	209.556	202.778	1.13425	209.556	1.09756
RIL	M0021xB73	247	205	226.056	215.528	1.14602	226.056	1.09265
RIL	M0021xMo17	248	205	209.556	207.278	1.19646	209.556	1.18346
RIL	M0317xB73	261	203	226.056	214.528	1.21663	226.056	1.15458
RIL	M0317xMo17	257	203	209.556	206.278	1.24589	209.556	1.22641
6H	B73xMo17	283.833	218.167	223.667	220.917	1.2848	223.667	1.269
6H	Mo17xB73	299.5	223.667	218.167	220.917	1.35571	223.667	1.33905
6H	B84xB73	262.333	206.333	218.167	212.25	1.23596	218.167	1.20244
6H	B84xMo17	292.833	206.333	223.667	215	1.36202	223.667	1.30924
6H	A682xB73	299.5	208.667	218.167	213.417	1.40336	218.167	1.3728
6H	A682xMo17	254.667	208.667	223.667	216.167	1.1781	223.667	1.1386
